# p24-Tango1 interactions ensure ER-Golgi interface stability and efficient transport

**DOI:** 10.1101/2024.02.23.580604

**Authors:** Ke Yang, Zhi Feng, José C. Pastor-Pareja

## Abstract

The eukaryotic p24 family, consisting of α-, β-, γ- and δ-p24 subfamilies, has long been known to be involved in regulating secretion. Despite increasing interest in these proteins, fundamental questions remain about their role. Here, we systematically investigated *Drosophila* p24 proteins. We discovered that members of all four p24 subfamilies are required for general secretion, and that their localizations between ER exit site (ERES) and Golgi are interdependent in an α→βδ→γ sequence. We also found that localization of p24 proteins and ERES determinant Tango1 requires interaction through their respective GOLD and SH3 lumenal domains, with Tango1 loss sending p24 proteins to the plasma membrane and vice versa. Finally, we show that p24 loss expands the COPII zone at ERES and increases the number of ER-Golgi vesicles, supporting a restrictive role of p24 proteins on vesicle budding for efficient transport. Our results reveal Tango1-p24 interplay as central to the generation of a stable ER-Golgi interface.

**Summary:** Yang et al. systematically analyze in *Drosophila* the function of the four p24 protein subfamilies and discover that interaction with Tango1 is essential for their concentration between ER and Golgi and for efficiency of COPII-mediated general secretory transport.
