## Supplemental Table 1 for "p24-Tango1 interactions ensure ER-Golgi interface stability and efficient transport"

### Sheet: Sheet1
Figure	Genotype
Fig. 1	α-, β-, γ- and δ-p24 proteins are required for Collagen IV secretion in Drosophila.
C	w / + ; vkgG454-GFP UAS-myr-RFP / + ; BM-40-SPARC-GAL4 UAS-Dcr2 / +
	w / y w ; vkgG454-GFP UAS-myr-RFP / UAS-eclair.RNAiVDRC.101388; BM-40-SPARC-GAL4 UAS-Dcr2 / +
	w / y sc v ; vkgG454-GFP UAS-myr-RFP / UAS-p24-2.RNAiBDSC.; BM-40-SPARC-GAL4 UAS-Dcr2 / +
	w / y sc v ; vkgG454-GFP UAS-myr-RFP / UAS-CHOp24.RNAiTH04235.N; BM-40-SPARC-GAL4 UAS-Dcr2 / +
	w ; vkgG454-GFP UAS-myr-RFP / + ; BM-40-SPARC-GAL4 UAS-Dcr2 / UAS-CG9308.RNAiVDRC.6606
	w / y sc v ; vkgG454-GFP UAS-myr-RFP / UAS-logjam.RNAiTH04039.N; BM-40-SPARC-GAL4 UAS-Dcr2 / +
	w / y sc v ; vkgG454-GFP UAS-myr-RFP / UAS-opossum.RNAiBDSC.; BM-40-SPARC-GAL4 UAS-Dcr2 / +
	w / y sc v ; vkgG454-GFP UAS-myr-RFP / UAS-p24-1.RNAiBDSC.; BM-40-SPARC-GAL4 UAS-Dcr2 / +
	w / y sc v ; vkgG454-GFP UAS-myr-RFP / UAS-CG31787.RNAiBDSC.; BM-40-SPARC-GAL4 UAS-Dcr2 / +
	w / y sc v ; vkgG454-GFP UAS-myr-RFP / UAS-baiser.RNAiVDRC.100612; BM-40-SPARC-GAL4 UAS-Dcr2 / +
D	w / + ; vkgG454-GFP UAS-myr-RFP / + ; BM-40-SPARC-GAL4 UAS-Dcr2 / +
	w ; vkgG454-GFP UAS-myr-RFP / UAS-CHOp24.RNAiBDSC.64565; BM-40-SPARC-GAL4 UAS-Dcr2 / UAS-CG9308.RNAiVDRC.6606
Fig. 2	p24 proteins are required for ER-Golgi transport of multiple cargos.
A	w / + ; vkgG454-GFP UAS-myr-RFP / + ; BM-40-SPARC-GAL4 UAS-Dcr2 / +
	w / y sc v ; vkgG454-GFP UAS-myr-RFP / UAS-sec31.RNAiTHU1068 ; BM-40-SPARC-GAL4 UAS-Dcr2 / +
	w / y w ; vkgG454-GFP UAS-myr-RFP / UAS-eclair.RNAiVDRC.101388; BM-40-SPARC-GAL4 UAS-Dcr2 / +
	w ; vkgG454-GFP UAS-myr-RFP / UAS-CHOp24.RNAiBDSC.64565; BM-40-SPARC-GAL4 UAS-Dcr2 / UAS-CG9308.RNAiVDRC.6606
	w / y sc v ; vkgG454-GFP UAS-myr-RFP / UAS-logjam.RNAiTH04039.N; BM-40-SPARC-GAL4 UAS-Dcr2 / +
	w / y w ; vkgG454-GFP UAS-myr-RFP / UAS-baiser.RNAiVDRC.100612; BM-40-SPARC-GAL4 UAS-Dcr2 / +
	w / + ; Cg-GAL4 UAS-myr-RFP / + ; Rfabg-GFPfTRG.318255/ +
	w / y sc v ; Cg-GAL4 UAS-myr-RFP / UAS-sec31.RNAiTHU1068 ; Rfabg-GFPfTRG.318255/ +
	w / y w ; Cg-GAL4 UAS-myr-RFP / UAS-eclair.RNAiVDRC.101388 ; Rfabg-GFPfTRG.318255/ +
	w ; Cg-GAL4 UAS-myr-RFP / UAS-CHOp24.RNAiBDSC.64565; Rfabg-GFPfTRG.318255/ UAS-CG9308.RNAiVDRC.6606
	w / y sc v ; Cg-GAL4 UAS-myr-RFP / UAS-logjam.RNAiTH04039.N; Rfabg-GFPfTRG.318255 / +
	w / y w ; Cg-GAL4 UAS-myr-RFP / UAS-baiser.RNAiVDRC.100612; Rfabg-GFPfTRG.318255 / +
	w / + ; Cg-GAL4 UAS-GFP-GPI UAS-myr-RFP / + ; Sb / +
	w / y sc v ; Cg-GAL4 UAS-GFP-GPI UAS-myr-RFP / UAS-sec31.RNAiTHU1068 ; Sb / +
	w / y w ; Cg-GAL4 UAS-GFP-GPI UAS-myr-RFP / UAS-eclair.RNAiVDRC.101388 ; Sb / +
	w ; Cg-GAL4 UAS-GFP-GPI UAS-myr-RFP / UAS-CHOp24.RNAiBDSC.64565 ; UAS-CG9308.RNAiVDRC.6606/ Sb
	w / y sc v ; Cg-GAL4 UAS-GFP-GPI UAS-myr-RFP / UAS-logjam.RNAiTH04039.N ; Sb / +
	w / y w ; Cg-GAL4 UAS-GFP-GPI UAS-myr-RFP / UAS-baiser.RNAiVDRC.100612 ; Sb / +
	w / + ; UAS-mCD8-GFP / + ; BM-40-SPARC-GAL4 UAS-Dcr2 / +
	w / y sc v ; UAS-mCD8-GFP / UAS-sec31.RNAiTHU1068 ; BM-40-SPARC-GAL4 UAS-Dcr2 / +
	w / y w ; UAS-mCD8-GFP / UAS-eclair.RNAiVDRC.101388 ; BM-40-SPARC-GAL4 UAS-Dcr2 / +
	w ; UAS-mCD8-GFP / UAS-CHOp24.RNAiBDSC.64565 ; BM-40-SPARC-GAL4 UAS-Dcr2 / UAS-CG9308.RNAiVDRC.6606
	w / y sc v ; UAS-mCD8-GFP / UAS-logjam.RNAiTH04039.N ; BM-40-SPARC-GAL4 UAS-Dcr2 / +
	w / y w ; UAS-mCD8-GFP / UAS-baiser.RNAiVDRC.100612 ; BM-40-SPARC-GAL4 UAS-Dcr2 / +
	w / + ; UAS-Secr-GFP UAS-myr-RFP / + ; BM-40-SPARC-GAL4 UAS-Dcr2 / +
	w / y sc v ; UAS-Secr-GFP UAS-myr-RFP / UAS-sec31.RNAiTHU1068 ; BM-40-SPARC-GAL4 UAS-Dcr2 / +
	w / y w ; UAS-Secr-GFP UAS-myr-RFP / UAS-eclair.RNAiVDRC.101388 ; BM-40-SPARC-GAL4 UAS-Dcr2 / +
	w ; UAS-Secr-GFP UAS-myr-RFP / UAS-CHOp24.RNAiBDSC.64565 ; BM-40-SPARC-GAL4 UAS-Dcr2 / UAS-CG9308.RNAiVDRC.6606
	w / y sc v ; UAS-Secr-GFP UAS-myr-RFP / UAS-logjam.RNAiTH04039.N ; BM-40-SPARC-GAL4 UAS-Dcr2 / +
	w / y w ; UAS-Secr-GFP UAS-myr-RFP / UAS-baiser.RNAiVDRC.100612 ; BM-40-SPARC-GAL4 UAS-Dcr2 / +
G	w ; Cg-GAL4 / + ; UAS-GFP-KDEL / +
	w / y w ; Cg-GAL4 / UAS-eclair.RNAiVDRC.101388 ; UAS-GFP-KDEL / +
	w ; Cg-GAL4 / UAS-CHOp24.RNAiBDSC.64565 ; UAS-GFP-KDEL / UAS-CG9308.RNAiVDRC.6606
	w / y sc v ; Cg-GAL4 / UAS-logjam.RNAiTH04039.N ; UAS-GFP-KDEL / +
	w / y w ; Cg-GAL4 / UAS-baiser.RNAiVDRC.100612 ; UAS-GFP-KDEL / +
	w / y sc v sev; Cg-GAL4 / + ; UAS-GFP-KDEL / UAS-KdelR.RNAiBDSC.64906
Fig. 3	p24 proteins localize between ERES and pre-cis-Golgi.
A	w ; Cg-GAL4 / + ; UAS-GFP-Eclair / UAS-ManII-TagRFP (anti-Tango1)
B	w ; Cg-GAL4 / + ; UAS-GFP-CHOp24/ UAS-ManII-TagRFP (anti-Tango1)
C	w ; Cg-GAL4 / + ; UAS-GFP-Logjam / UAS-ManII-TagRFP (anti-Tango1)
D	w ; Cg-GAL4 / + ; UAS-GFP-Baiser / UAS-ManII-TagRFP (anti-Tango1)
E	w ; UAS-GalT-GFP / [mCherry-APEX-Flag]Logjam ; BM-40-SPARC-GAL4 / + (anti-Tango1)
H	w ; UAS-ManII-GFP / [mCherry-APEX-Flag]Logjam ; BM-40-SPARC-GAL4 / + (anti-Tango1)
K	w GmapKM0132-GFP / w ; [mCherry-APEX-Flag]Logjam / + ; BM-40-SPARC-GAL4 / + (anti-Tango1)
N	w ; [mCherry-APEX-Flag]Logjam / + ; Grasp65[GFP-APEX-Flag] / + (anti-Tango1)
Q	w ; [mCherry-APEX-Flag]Logjam / + ; Sec13[GFP-APEX-Flag] / + (anti-Tango1)
Fig. 4	p24 protein localizations are interdependent in an α→βδ→γ sequence.
A	w ; Cg-GAL4 / + ; UAS-GFP-Eclair / +
	w ; Cg-GAL4 / UAS-CHOp24.RNAiBDSC.64565 ; UAS-GFP-Eclair / UAS-CG9308.RNAiVDRC.6606
	w / y sc v ; Cg-GAL4 / UAS-logjam.RNAiTH04039.N ; UAS-GFP-Eclair / +
	w / y w ; Cg-GAL4 / UAS-baiser.RNAiVDRC.100612 ; UAS-GFP-Eclair / +
	w ; Cg-GAL4 / + ; UAS-GFP-CHOp24 / +
	w / y w ; Cg-GAL4 / UAS-eclair.RNAiVDRC.101388 ; UAS-GFP-CHOp24 / +
	w / y sc v; Cg-GAL4 / UAS-logjam.RNAiTH04039.N ; UAS-GFP-CHOp24 / +
	w / y w ; Cg-GAL4 / UAS-baiser.RNAiVDRC.100612 ; UAS-GFP-CHOp24 / +
	w ; Cg-GAL4 / + ; UAS-GFP-Logjam / +
	w / y w ; Cg-GAL4 / UAS-eclair.RNAiVDRC.101388 ; UAS-GFP-Logjam / +
	w ; Cg-GAL4 / UAS-CHOp24.RNAiBDSC.64565 ; UAS-GFP-Logjam / UAS-CG9308.RNAiVDRC.6606
	w / y w ; Cg-GAL4 / UAS-baiser.RNAiVDRC.100612 ; UAS-GFP-Logjam / +
	w ; Cg-GAL4 / + ; UAS-GFP-Baiser / +
	w / y w ; Cg-GAL4 / UAS-eclair.RNAiVDRC.101388 ; UAS-GFP-Baiser / +
	w ; Cg-GAL4 / UAS-CHOp24.RNAiBDSC.64565 ; UAS-GFP-Baiser / UAS-CG9308.RNAiVDRC.6606
	w / y sc v ; Cg-GAL4 / UAS-logjam.RNAiTH04039.N ; UAS-GFP-Baiser / +
Fig. 5	Concentration of p24 proteins at the ER-Golgi interface depends on Tango1.
	w ; Cg-GAL4 / + ; UAS-GFP-Eclair / +
	w / y sc v sev ; Cg-GAL4 / UAS-Grasp65.RNAiBDSC.64565 ; UAS-GFP-Eclair / +
	w ; Cg-GAL4 / UAS-Ergic53.RNAiVDRC.108445 ; UAS-GFP-Eclair / +
	w / y sc v sev ; Cg-GAL4 / + ; UAS-GFP-Eclair / UAS-KdelR.RNAiBDSC.64906
	w ; Cg-GAL4 / + ; UAS-GFP-Eclair / UAS-Tango1.RNAiNIG.11098R
	w ; Cg-GAL4 / + ; UAS-GFP-CHOp24 / +
	w / y sc v sev ; Cg-GAL4 / UAS-Grasp65.RNAiBDSC.64565 ; UAS-GFP-CHOp24 / +
	w ; Cg-GAL4 / UAS-Ergic53.RNAiVDRC.108445 ; UAS-GFP-CHOp24 / +
	w / y sc v sev ; Cg-GAL4 / + ; UAS-GFP-CHOp24 / UAS-KdelR.RNAiBDSC.64906
	w ; Cg-GAL4 / + ; UAS-GFP-CHOp24 / UAS-Tango1.RNAiNIG.11098R
	w ; Cg-GAL4 / + ; UAS-GFP-Logjam / +
	w / y sc v sev ; Cg-GAL4 / UAS-Grasp65.RNAiBDSC.64565 ; UAS-GFP-Logjam / +
	w ; Cg-GAL4 / UAS-Ergic53.RNAiVDRC.108445 ; UAS-GFP-Logjam / +
	w / y sc v sev ; Cg-GAL4 / + ; UAS-GFP-Logjam / UAS-KdelR.RNAiBDSC.64906
	w ; Cg-GAL4 / + ; UAS-GFP-Logjam / UAS-Tango1.RNAiNIG.11098R
	w ; Cg-GAL4 / + ; UAS-GFP-Baiser / +
	w / y sc v sev ; Cg-GAL4 / UAS-Grasp65.RNAiBDSC.64565 ; UAS-GFP-Baiser / +
	w ; Cg-GAL4 / UAS-Ergic53.RNAiVDRC.108445 ; UAS-GFP-Baiser / +
	w / y sc v sev ; Cg-GAL4 / + ; UAS-GFP-Baiser / UAS-KdelR.RNAiBDSC.64906
	w ; Cg-GAL4 / + ; UAS-GFP-Baiser / UAS-Tango1.RNAiNIG.11098R
Fig. 6	Tango1 and γ-p24 Logjam interact through their respective SH3 and GOLD domains.
A	w1118
	w ; Cg-GAL4 / + ; UAS-GFP-Eclair
	w ; Cg-GAL4 / + ; UAS-GFP-CHOp24
	w ; Cg-GAL4 / + ; UAS-GFP-Logjam
	w ; Cg-GAL4 / + ; UAS-GFP-Baiser
B	w1118
	w ; Cg-GAL4 / + ; UAS-GFP-Logjam
	w ; Cg-GAL4 / + ; UAS-GFP-LogjamΔGOLD
C	w1118
	w ; Cg-GAL4 / [mCherry-APEX-Flag]Logjam ; UAS-Tango1-GFP / +
	w ; Cg-GAL4 / [mCherry-APEX-Flag]Logjam ; UAS-Tango1.ΔSH3-GFP / +
D	w ; Cg-GAL4 / + ; UAS-GFP-Logjam / +
	w ; Cg-GAL4 / + ; UAS-GFP-Logjam.ΔGOLD / +
E	w ; Cg-GAL4 / + ; UAS-Tango1-GFP/ +
	w ; Cg-GAL4 / + ; UAS-Tango1.ΔSH3-GFP/ +
Fig. 7	Loss of α-, β- or δ- but not γ-p24 causes Tango1 escape to the plasma membrane.
A	w ; Cg-GAL4 / + ; UAS-Tango1-GFP / +
	w / w y ; Cg-GAL4 / UAS-eclair.RNAiVDRC.101388 ; UAS-Tango1-GFP / +
	w ; Cg-GAL4 / UAS-CHOp24.RNAiBDSC.64565 ; UAS-Tango1-GFP / UAS-CG9308.RNAiVDRC.6606
	w / y sc v; Cg-GAL4 / UAS-logjam.RNAiTH04039.N ; UAS-Tango1-GFP / +
	w / y w ; Cg-GAL4 / UAS-baiser.RNAiVDRC.100612 ; UAS-Tango1-GFP / +
B	w1118
	w ; Cg-GAL4 / + ; UAS-GFP-Eclair / +
	w / y sc v ; Cg-GAL4 / UAS-logjam.RNAiTH04039.N ; UAS-GFP-Eclair / +
C	w1118
	w ; Cg-GAL4 / + ; UAS-GFP-CHOp24 / +
	w / y sc v; Cg-GAL4 / UAS-logjam.RNAiTH04039.N ; UAS-GFP-CHOp24 / +
D	w1118
	w ; Cg-GAL4 / + ; UAS-GFP-Baiser / +
	w / y sc v ; Cg-GAL4 / UAS-logjam.RNAiTH04039.N ; UAS-GFP-Baiser / +
Fig. 8	Loss of p24 increases COPII recruitment and expands COPII zone at ERES.
A	w ; Cg-GAL4 / + ; Sec13[GFP-APEX-Flag] / +
	w / w y ; Cg-GAL4 / UAS-eclair.RNAiVDRC.101388 ; Sec13[GFP-APEX-Flag] / +
	w ; Cg-GAL4 / UAS-CHOp24.RNAiBDSC.64565 ; Sec13[GFP-APEX-Flag] / UAS-CG9308.RNAiVDRC.6606
	w / y sc v; Cg-GAL4 / UAS-logjam.RNAiTH04039.N ; Sec13[GFP-APEX-Flag] / +
	w / y w ; Cg-GAL4 / UAS-baiser.RNAiVDRC.100612 ; Sec13[GFP-APEX-Flag] / +
D	w ; Cg-GAL4 / + ; Sec13[GFP-APEX-Flag] UAS-γCOP-RFP / +
	w / y sc v; Cg-GAL4 / UAS-logjam.RNAiTH04039.N ; Sec13[GFP-APEX-Flag] UAS-γCOP-RFP/ +
	w / y w ; Cg-GAL4 / UAS-baiser.RNAiVDRC.100612 ; Sec13[GFP-APEX-Flag] UAS-γCOP-RFP / +
Fig. 9	FIB-SEM analysis reveals ERES size reduction and increased vesicle budding upon p24 loss.
	w1118
	w / y sc v ; UAS-logjam.RNAiTH04039.N / + ; BM-40-SPARC-GAL4 UAS-Dcr2 / +
	w / y w ; UAS-baiser.RNAiVDRC.100612 / + ; BM-40-SPARC-GAL4 UAS-Dcr2 / +
Suppl. Fig. 2	Tango1-p24 localizations are mutually dependent.
A	w ; Cg-GAL4 / + ; [mCherry-APEX-Flag]Logjam / +
	w ; Cg-GAL4 / + ; [mCherry-APEX-Flag]Logjam / UAS-Tango1.RNAiNIG.11098R
B	w ; + / + ; BM-40-SPARC-GAL4 / + (anti-Tango1)
	w ; UAS-CHOp24.RNAiBDSC.64565 / + ; BM-40-SPARC-GAL4 / UAS-CG9308.RNAiVDRC.6606 (anti-Tango1)
Suppl. Fig. 3	p24 loss increases Sar1 recruitment and enlarges pre-cis-Golgi.
A	w ; Cg-GAL4 / + ; UAS-Sar1-GFP-APEX / +
	w / w y ; Cg-GAL4 / UAS-eclair.RNAiVDRC.101388 ; UAS-Sar1-GFP-APEX / +
	w ; Cg-GAL4 / UAS-CHOp24.RNAiBDSC.64565 ; UAS-Sar1-GFP-APEX / UAS-CG9308.RNAiVDRC.6606
	w / y sc v; Cg-GAL4 / UAS-logjam.RNAiTH04039.N ; UAS-Sar1-GFP-APEX / +
	w / y w ; Cg-GAL4 / UAS-baiser.RNAiVDRC.100612 ; UAS-Sar1-GFP-APEX / +
D	w ; Cg-GAL4 / + ; Grasp65[GFP-APEX-Flag] / +
	w / w y ; Cg-GAL4 / UAS-eclair.RNAiVDRC.101388 ; Grasp65[GFP-APEX-Flag] / +
	w ; Cg-GAL4 / UAS-CHOp24.RNAiBDSC.64565 ; Grasp65[GFP-APEX-Flag] / UAS-CG9308.RNAiVDRC.6606
	w / y sc v; Cg-GAL4 / UAS-logjam.RNAiTH04039.N ; Grasp65[GFP-APEX-Flag] / +
	w / y w ; Cg-GAL4 / UAS-baiser.RNAiVDRC.100612 ; Grasp65[GFP-APEX-Flag] / +
Suppl. Fig. 4	FIB-SEM analysis of mutant p24 ERES-Golgi units.
	w1118
	w / y sc v ; UAS-logjam.RNAiTH04039.N / + ; BM-40-SPARC-GAL4 UAS-Dcr2 / +
	w / y w ; UAS-baiser.RNAiVDRC.100612 / + ; BM-40-SPARC-GAL4 UAS-Dcr2 / +
