## Supplemental Table 2 for "p24-Tango1 interactions ensure ER-Golgi interface stability and efficient transport"

### Sheet: Sheet1
Name	5‘-3’ Sequence
Eclair-F	TTGTACTTCCACATATCGGAGA
Eclair-R	TCACACCAGTTTCTTGGCCTCAAAG
att-Eclair-F	GGGGACAAGTTTGTACAAAAAAGCAGGCTTCTTGTACTTCCACATATCGGAGA
att-Eclair-R	GGGGACCACTTTGTACAAGAAAGCTGGGTCTCACACCAGTTTCTTGGCCTCAAAG
CHOp24-F	TTCATCGTCAGCGTGGACGCCC
CHOp24-R	TTCGAGGTCAAGCGCGTCGTGTAA
att-CHOp24-F	GGGGACAAGTTTGTACAAAAAAGCAGGCTTCTTCATCGTCAGCGTGGACGCCC
att-CHOp24-R	GGGGACCACTTTGTACAAGAAAGCTGGGTCTTACACGACGCGCTTGACCTCGAA
Logjam-F	CAGGAGGCCCAACAACCATGGT
Logjam-R	TTAGATGCGACTTTTGGAGCTC
att-Logjam-F	GGGGACAAGTTTGTACAAAAAAGCAGGCTTCCAGGAGGCCCAACAACCATGGT
att-Logjam-R	GGGGACCACTTTGTACAAGAAAGCTGGGTCTTAGATGCGACTTTTGGAGCTC
Baiser-F	GTGATGTTCAAGCTGTCGCCGA
Baiser-R	CTATTCGATGAGTTTTTTGGCT
att-Baiser-F	GGGGACAAGTTTGTACAAAAAAGCAGGCTTCGTGATGTTCAAGCTGTCGCCGA
att-Baiser-R	GGGGACCACTTTGTACAAGAAAGCTGGGTCCTATTCGATGAGTTTTTTGGCT
Logjam△GOLD-F	TTCACATAGATGCTGGTAAGGTGAAGTACGATGCATGGGA
Logjam△GOLD-R	TTAGATGCGACTTTTGGAGCTC
Tango1△SH3-F	ACAAATCATTATCCTCGTCCGGGATAAGGATCTAT
Tango1△SH3-R	GGACGAGGATAATGATTTGTTCACATTTCGGGTCG
Logjam-LHA	GTGCAGTTAACCCTTTTTGTTGACAGAGAGCTCAGAGGAAACGGCAGATTAGATCCCCCTGAGTTCATCCCCACCCAGGCACCACTAATCCGACGAGTATAAATCCCAAAATGCAATTGACGTGGCAGAGAGATCAGATAAATCTAGTACTTCCGATTGCTCTGATTTGTTGTTGTCTTTTGATCGACGTAACCAGCGCT
Logjam-RHA	CAGGAGGCCCAACAACCATGGTACGAGAATCTGCCAGCGGTGGCCATGGACTATAAGGTGTGTGCTGATTTTAAGACTCCTCTAGAGCATCAAATTTCACCGGGAACGTGGTTTCTCTTTCAGGTTCACATAGATGCTGGTAAGGAGGACTGCTACCATCAGTACGTTAAGGCAGGAGCCACCTTCTACGTGTCCTTTAG
Logjam-sgRNA-F	TTCG CGACGTAACCAGCGCTCAGG
Logjam-sgRNA-R	AAAC CCTGAGCGCTGGTTACGTCG
Grasp65-LHA	CCTATCCAGCCGGTGCACAGACAGTGCCGTCGTATCCGCAGGTGCAACCCTCCATGGGCGGACTGTTTCCCACGCAGCCAACGCCGTTGCCGCCGCAGATGGCCCATGTGTTTGCACCACCAGTACCACCGCAAGCTGGCGCTGCTCCGGCGGCAGGCAACGACGAACTATCCGGACCGGCAGTGAATCAGGCTGGAAAC
Grasp65-RHA	TAAGACTTCTACTGGGCCAACTGCTAATGGACCAACTGCTAAACCTGGACAAATTGTTAAGCTTTTATTTTCGAGAATCATCTGATTGTTTTGTATGATTGCGTTAGCAAATATCACAAGTGGCGCGATTGGTTCGGCCATCTGCATGCAAAGATGTGTACATTGCATTCATAATAATAATCTAAATTAATTATAACAAT
Grasp65-sgRNA-F	TTCG CTGGAAACTAAGACTTCTAC
Grasp65-sgRNA-R	AAAC GTAGAAGTCTTAGTTTCCAG
Sec13-LHA	AGAACACGGAGGGCCAATGGATCCGCATCAACTACGAGTCGGGTACGGCCATCCAGTCGAAGCAGCCCTCGCACCTTCCGCATTCCCACTCCCAGCAGCAGCAGGCGCTACAACAGCACCAACAACAGGCGCCATCGCATCCAGGTCCTTCCTCCGATTCGGAGCATAGCTCGAACCTGTCCAACTCGCAGCTCTCCAAC
Sec13-RHA	TGAGCCAGCCCCGAAATATTGTCGTGCTGAAGTCGTGGTTAAAAGTGTTACTTTACAAATATATATATACGAAATACTATTTAATGTGCCCCTTTAAACGCTGTTTAGTGTATGTTTATTTGGACTTCATATGGGATCCCTATTTGAATCTTCTGAAATTATAATGAATTCTAAAGACAAGTTTTTGTCGAAATGGTATC
Sec13-sgRNA-F	TTCG TCAGTTGGAGAGCTGCGAGT
Sec13-sgRNA-R	AAAC ACTCGCAGCTCTCCAACTGA
sgRNA1-F	TTCG CGTTGTTATGATCGTACTAC
sgRNA1-R	AAAC GTAGTACGATCATAACAACG
GFP	ATGGTGAGCAAGGGCGAGGAGCTGTTCACCGGGGTGGTGCCCATCCTGGTCGAGCTGGACGGCGACGTAAACGGCCACAAGTTCAGCGTGTCCGGCGAGGGCGAGGGCGATGCCACCTACGGCAAGCTGACCCTGAAGTTCATCTGCACCACCGGCAAGCTGCCCGTGCCCTGGCCCACCCTCGTGACCACCCTGACCTACGGCGTGCAGTGCTTCAGCCGCTACCCCGACCACATGAAGCAGCACGACTTCTTCAAGTCCGCCATGCCCGAAGGCTACGTCCAGGAGCGCACCATCTTCTTCAAGGACGACGGCAACTACAAGACCCGCGCCGAGGTGAAGTTCGAGGGCGACACCCTGGTGAACCGCATCGAGCTGAAGGGCATCGACTTCAAGGAG…
mCherry	ATGGTGAGCAAGGGCGAGGAGGATAACATGGCCATCATCAAGGAGTTCATGCGCTTCAAGGTGCACATGGAGGGCTCCGTGAACGGCCACGAGTTCGAGATCGAGGGCGAGGGCGAGGGCCGCCCCTACGAGGGCACCCAGACCGCCAAGCTGAAGGTGACCAAGGGTGGCCCCCTGCCCTTCGCCTGGGACATCCTGTCCCCTCAGTTCATGTACGGCTCCAAGGCCTACGTGAAGCACCCCGCCGACATCCCCGACTACTTGAAGCTGTCCTTCCCCGAGGGCTTCAAGTGGGAGCGCGTGATGAACTTCGAGGACGGCGGCGTGGTGACCGTGACCCAGGACTCCTCCCTGCAGGACGGCGAGTTCATCTACAAGGTGAAGCTGCGCGGCACCAAC…
APEX2	GGAAAGTCTTACCCAACTGTGAGTGCTGATTACCAGGACGCCGTTGAGAAGGCGAAGAAGAAGCTCAGAGGCTTCATCGCTGAGAAGAGATGCGCTCCTCTAATGCTCCGTTTGGCATTCCACTCTGCTGGAACCTTTGACAAGGGCACGAAGACCGGTGGACCCTTCGGAACCATCAAGCACCCTGCCGAACTGGCTCACAGCGCTAACAACGGTCTTGACATCGCTGTTAGGCTTTTGGAGCCACTCAAGGCGGAGTTCCCTATTTTGAGCTACGCCGATTTCTACCAGTTGGCTGGCGTTGTTGCCGTTGAGGTCACGGGTGGACCTAAGGTTCCATTCCACCCTGGAAGAGAGGACAAGCCTGAGCCACCACCAGAGGGTCGCTTGCCCGATCCC…
FLAG	GACTACAAGGATGACGACGATAAG
